# Live single-molecule imaging reveals global shifts in mRNA mobility during human stem cell differentiation

**DOI:** 10.64898/2026.07.27.740939

**Authors:** Aileen-Diane Bamford, Gilles Gut, Tim-Oliver Buchholz, Ryoko Okamoto, Makiko Seimiya, Malgorzata Santel, Barbara Treutlein, Franka Voigt

## Abstract

Spatiotemporal regulation of mRNA localisation is fundamental to cell identity specification and function, yet tracking transcript dynamics in living differentiating cells remains technically challenging. Here, we establish a robust pipeline for MS2 tagging of endogenous transcripts in human induced pluripotent stem cells (iPSCs), coupled with single-particle tracking and Hidden Markov Modelling to map mRNA mobility landscapes during differentiation and cell state transitions. Applying this approach to different cytoskeleton-encoding transcripts in diverse contexts — neural organoids, directly programmed neurons, and vascular organoids — we reveal a conserved principle: Both, *β*-actin and *β*2b-tubulin particle dynamics progressively shift towards constrained, compartmentalised patterns as cells acquire cell type identity. Perturbation experiments demonstrate that microtubule-dependent tethering is a common, conserved mechanism controlling *β*-actin mRNA localisation in all cell types studied, whereas translation-dependent anchoring and actin filaments contribute in a context-dependent manner. Analysis of particle dynamics in migrating blood vessel progenitors further showed that *β*-actin mRNAs accumulating at cell edges are highly diffusive, while those in perinuclear regions show constrained movement. Together, our integrated framework provides a scalable foundation for mechanistic dissection of mRNA targeting in human developmental and disease models.
