## Supplementary table 1 for "Live single-molecule imaging reveals global shifts in mRNA mobility during human stem cell differentiation"

### Sheet: 20 Hz imaging regime
Transcript	Model system	Time point	Perturbation	Batch	Recorded time series	ROIs	Number of tracks	Total no. of tracks per condition
ACTB	iPSCs	Day 1	Unperturbed	1	9	162	41346	41346
	Neural organoids	Week 3	Unperturbed	1	9	22	440	878
				2	11	19	438
		Week 5	Unperturbed	1	11	28	459	1069
				2	19	28	610
		Week 8	Unperturbed	1	18	31	429	724
				2	12	14	295
	iNeurons	Day 3	Unperturbed	1	31	56	8168	12844
				2	18	22	4676
		Day 5	Unperturbed	1	29	47	5225	14291
				2	28	38	4908
				3	12	23	2985
				4	6	6	1173
			Puromycin	1	16	22	3229	8134
				2	15	29	4905
			Nocodazole	1	3	4	731	4010
				2	15	20	3279
			Cytochalasin D	1	6	11	864	3401
				2	17	18	2537
		Day 10	Unperturbed	1	22	24	825	2529
				2	20	26	1603
				3	3	3	101
	Vascular progenitors	Day 7	Unperturbed	1	18	29	9163	19877
				2	10	27	10714
		Day 10	Unperturbed	1	37	102	57772	74834
				2	7	15	779
				3	11	26	16283
			Puromycin	1	14	29	13385	33669
				2	18	41	20284
			Nocodazole	1	11	24	4146	10944
				2	14	33	6798
			Cytochalasin D	1	14	29	6750	22007
				2	18	41	15257
TUBB2B	iPSCs	Day 1	Unperturbed	1	8	237	10017	10017
	Neural organoids	Week 3	Unperturbed	1	12	54	900	1764
				2	12	44	864
		Week 5	Unperturbed	1	17	51	669	1786
				2	13	58	1117
		Week 8	Unperturbed	1	10	10	81	618
				2	23	47	537
					597	1550	Total no. of tracks	264742

### Sheet: 2 Hz imaging regime
Transcript	Model system	Time point	Perturbation	Batch	Recorded time series	ROIs	Number of tracks	Total no. of tracks per condition
ACTB	iPSCs	Day 1	Unperturbed	1	9	162	48070	48070
	Neural organoids	Week 3	Unperturbed	1	9	22	375	880
				2	11	19	505
		Week 5	Unperturbed	1	11	28	393	965
				2	19	18	572
		Week 8	Unperturbed	1	19	36	610	917
				2	12	14	307
	iNeurons	Day 3	Unperturbed	1	31	56	10367	15768
				2	18	22	5401
		Day 5	Unperturbed	1	29	47	7046	13047
				2	28	39	6001
		Day 10	Unperturbed	1	21	23	833	2710
				2	20	26	1877
	Vascular progenitors	Day 7	Unperturbed	1	18	29	9793	20913
				2	10	27	11120
		Day 10	Unperturbed	1	31	84	56144	75287
				2	11	26	19143
TUBB2B	iPSCs	Day 1	Unperturbed	1	8	237	11498	11498
	Neural organoids	Week 3	Unperturbed	1	12	43	817	817
		Week 5	Unperturbed	1	15	43	402	1331
				2	13	58	929
		Week 8	Unperturbed	1	11	11	73	690
				2	23	48	617
					389	1118	Total no. of tracks	192893
