## Supplementary table 2 for "Live single-molecule imaging reveals global shifts in mRNA mobility during human stem cell differentiation"

### Sheet: Primers
Name	Sequence
AAVS1-MCP-LHA_fwd2	CTCCCATAGCTCAGTCTGGTCTATC
AAVS1-MCP-LHA_rev	GGATTCTCCTCCACGTCACC
AAVS1-MCP-RHA_fwd	CAATCCAGCGGACCTTCCTT
AAVS1-MCP-RHA_rev2	GTTTCAGTGCTAAAACTAGGCTGTC
ACTB-KI-LHA_fwd2	AACACTGGCTCGTGTGACAA
ACTB-KI-RHA_rev2	GGTAGGAATTGCGGCCTCTC
ACTB_LHA_FWD	GTCACATCCAGGGTCCTCACTG
ACTB_LHA_REV	GGCACGAAGGCTCATCATTCAA
TUBB2B-KI-LHA_fwd2	TTCTCTTTCCCTCTGGCAGGC
TUBB2B-KI-LHA_rev2	GTGATCGTCCTCCCGTAGCA
TUBB2B-KI-RHA_fwd2	ACGATCACGCTTTCGTCCAC
TUBB2B-KI-RHA_rev2	AGCTATTCCTAAGTGCAGGTGAT
TUBB2B-geno_LHA_fwd	ACGAACAAGGGGAGTTCGAG
TUBB2B-geno_RHA_rev	CCCAGCGCACACCTAAAGTA
TalenBB_fwd	CGTGGTTTGTCTGGTCAACCACCGCGGACTCAGTGGTGTACGGTACAAACCCATactagggacaggattggtg
TalenBB_rev	ATGGGTTTGTACCGTACACCACTGAGACCGCGGTGGTTGACCAGACAAACCACGgggatcctctagtcagctga
pIM52_2nd_R	GCGAACTACTTACTCTAGCTTCC
pIM52_1st_F	GGAAGCTAGAGTAAGTAGTTCGC
pCAGGs_fwd2	GTACGGTACAAACCCATTTAGACATTGATTATTGACTAGT
pCAGGs_rev	GGTGGCGGAATTCTTTGCCA
MCP_fwd	ATTTTGGCAAAGAATTCCGCCACCATGGGCCCAAAAAAGAAAAGAAAAGTTGGCTACCCC
MCP_rev2	GGTTGACCAGACAAACCACGAGGCGGGGAGGCGGCCCAAA
G_stdMCPtm72_R	CATGGTGGCGACCGGTGGGT
WPRE_rev	CATAGCGTAAAAGGAGCAACA
MS2_fwd	TGCAGCCCGGGGGATCCACTAGTTTCGTCTTCGTTTAAACGCGAACCGGAAGACGACGGGTGGAGGATCACCCCACCCGAC
MS2_rev	CTAGTCAATAATCAATGTCGAGACCATAACTTCGTATAGCATACATTATACGAAGTTATTCTGGATCCTGTACGGTGCGGTGATCCTGCACCGTCG
CAG-GPF_fwd	GGTCTCGACATTGATTATTGACTAGTTATTAATAGTAATCAATTACGGGGTCATTAGTTCATAGCCCATATATGGAGTTCCGC
CAP-GFP_rev	CCACCGCGGTGGCGGCCGCTCTAGTCGTCTTCCGGTTCGCGTTTAAACGAAGACGAATAACTTCGTATAGCATACATTATACGAAGTTATTGAGAGACACAAAAAATTCCAACACACTATTGCAATGAAAA
Chim.intr.2_fwd	GTGCGGAGCCGAAATCTGGGAGGCG
CMVenh_rev	CGGGCCATTTACCGTAAGTTATGTA
HygR2_fwd	ATGGTGTCTAGAATGAAAAAGCCTGAACTCACCGCGA
HygR_rev	GCTAGCTTAATTAACTATTCCTTTGCCCTCGGACGAGTG

### Sheet: Homology arms
Name	Homology region	Full sequence used for cloning
ACTB_LHA	TGTGACATGGTGTATCTCTGCCTTACAGATCATGTTTGAGACCTTCAACACCCCAGCCATGTACGTTGCTATCCAGGCTGTGCTATCCCTGTACGCCTCTGGCCGTACCACTGGCATCGTGATGGACTCCGGTGACGGGGTCACCCACACTGTGCCCATCTACGAGGGGTATGCCCTCCCCCATGCCATCCTGCGTCTGGACCTGGCTGGCCGGGACCTGACTGACTACCTCATGAAGATCCTCACCGAGCGCGGCTACAGCTTCACCACCACGGCCGAGCGGGAAATCGTGCGTGACATTAAGGAGAAGCTGTGCTACGTCGCCCTGGACTTCGAGCAAGAGATGGCCACGGCTGCTTCCAGCTCCTCCCTGGAGAAGAGCTACGAGCTGCCTGACGG…	GGCTACGAAGACCTAGTTCCACCGCAAATGCTTCTAGGCGGTGTGACATGGTGTATCTCTGCCTTACAGATCATGTTTGAGACCTTCAACACCCCAGCCATGTACGTTGCTATCCAGGCTGTGCTATCCCTGTACGCCTCTGGCCGTACCACTGGCATCGTGATGGACTCCGGTGACGGGGTCACCCACACTGTGCCCATCTACGAGGGGTATGCCCTCCCCCATGCCATCCTGCGTCTGGACCTGGCTGGCCGGGACCTGACTGACTACCTCATGAAGATCCTCACCGAGCGCGGCTACAGCTTCACCACCACGGCCGAGCGGGAAATCGTGCGTGACATTAAGGAGAAGCTGTGCTACGTCGCCCTGGACTTCGAGCAAGAGATGGCCACGGCTGCT…
ACTB_RHA	GCGGACTATGACTTAGTTGCGTTACACCCTTTCTTGACAAAACCTAACTTGCGCAGAAAACAAGATGAGATTGGCATGGCTTTATTTGTTTTTTTTGTTTTGTTTTGGTTTTTTTTTTTTTTTTGGCTTGACTCAGGATTTAAAAACTGGAACGGTGAAGGTGACAGCAGTCGGTTGGAGCGAGCATCCCCCAAAGTTCACAATGTGGCCGAGGACTTTGATTGCACATTGTTGTTTTTTTAATAGTCATTCCAAATATGAGATGCGTTGTTACAGGAAGTCCCTTGCCATCCTAAAAGCCACCCCACTTCTCTCTAAGGAGAATGGCCCAGTCCTCTCCCAAGTCCACACAGGGGAGGTGATAGCATTGCTTTCGTGTAAATTATGTAATGCAAAATT…	GGCTACGAAGACCTTTATGCGGACTATGACTTAGTTGCGTTACACCCTTTCTTGACAAAACCTAACTTGCGCAGAAAACAAGATGAGATTGGCATGGCTTTATTTGTTTTTTTTGTTTTGTTTTGGTTTTTTTTTTTTTTTTGGCTTGACTCAGGATTTAAAAACTGGAACGGTGAAGGTGACAGCAGTCGGTTGGAGCGAGCATCCCCCAAAGTTCACAATGTGGCCGAGGACTTTGATTGCACATTGTTGTTTTTTTAATAGTCATTCCAAATATGAGATGCGTTGTTACAGGAAGTCCCTTGCCATCCTAAAAGCCACCCCACTTCTCTCTAAGGAGAATGGCCCAGTCCTCTCCCAAGTCCACACAGGGGAGGTGATAGCATTGCTTTCGTGTAA…
TUBB2B_LHA	CGACTCGGTCCTGGATGTGGTGAGGAAGGAGTCAGAGAGCTGTGACTGTCTCCAGGGCTTCCAGCTGACCCACTCTCTGGGGGGCGGCACGGGGTCCGGGATGGGCACCCTGCTCATCAGCAAGATCCGGGAAGAGTACCCAGACCGCATCATGAACACCTTCAGCGTCATGCCCTCACCCAAGGTGTCAGACACGGTGGTGGAGCCCTACAACGCCACCCTCTCGGTCCACCAGCTGGTGGAAAACACAGATGAAACCTACTGCATTGACAACGAGGCCCTGTATGACATCTGCTTCCGCACCCTGAAGCTGACCACCCCCACCTACGGGGACCTCAACCACCTGGTGTCGGCCACCATGAGCGGGGTCACCACCTGCCTGCGCTTCCCGGGCCAGCT…	GGCTACGAAGACCTAGTTTTCCCTAACCCGTCTCGCGGGGGCGACTCGGTCCTGGATGTGGTGAGGAAGGAGTCAGAGAGCTGTGACTGTCTCCAGGGCTTCCAGCTGACCCACTCTCTGGGGGGCGGCACGGGGTCCGGGATGGGCACCCTGCTCATCAGCAAGATCCGGGAAGAGTACCCAGACCGCATCATGAACACCTTCAGCGTCATGCCCTCACCCAAGGTGTCAGACACGGTGGTGGAGCCCTACAACGCCACCCTCTCGGTCCACCAGCTGGTGGAAAACACAGATGAAACCTACTGCATTGACAACGAGGCCCTGTATGACATCTGCTTCCGCACCCTGAAGCTGACCACCCCCACCTACGGGGACCTCAACCACCTGGTGTCGGCCACC…
TUBB2B_RHA	ATGCGCCCGCGAGACGGGTTAGGGAAAGCGGAGGAGGAAAGCGAGGGGGTGGGGGGCTTCCCGGGACGATAACCTGGCAGTGGAAGGAAAGAAGCATGGTCTACTTTAGGTGTGCGCTGGGTCTCTGGTGCTCTTCACTGTTGCCTGTCACTTTTTTTTTCCTTTTTTGTAATATTGATGACATCAATGTAACATTTGAGATATTTCTGAATTACTGTTGTAATGGCTAAAATCACATAAACGTTTGTGTCGGAATGGTGTCCTCTCTTTCTCTTCCTTTTTCTCTTTATTAACGATTTAAATGTAACTTTCTGAACACATTGCATTGAATTCTTCCTTTAACAAAAAGCAAAGGCGTAGGTAAAAGCTCAAATGAATTTATTCTTTCGGTATGGTAAA…	GGCTACGAAGACCTTTATATGCGCCCGCGAGACGGGTTAGGGAAAGCGGAGGAGGAAAGCGAGGGGGTGGGGGGCTTCCCGGGACGATAACCTGGCAGTGGAAGGAAAGAAGCATGGTCTACTTTAGGTGTGCGCTGGGTCTCTGGTGCTCTTCACTGTTGCCTGTCACTTTTTTTTTCCTTTTTTGTAATATTGATGACATCAATGTAACATTTGAGATATTTCTGAATTACTGTTGTAATGGCTAAAATCACATAAACGTTTGTGTCGGAATGGTGTCCTCTCTTTCTCTTCCTTTTTCTCTTTATTAACGATTTAAATGTAACTTTCTGAACACATTGCATTGAATTCTTCCTTTAACAAAAAGCAAAGGCGTAGGTAAAAGCTCAAATGAATTTA…

### Sheet: smFISH probe sequences
Name	Sequence
MS2-1	TGGGGTGTTCCTCCACCCTTGTCGGGTGGGGTGATCCTCCACCCG
MS2-2	TGATCGTCCTCCCGTAGCAGAAGCCCTGATGGTGCTTCTGTGGAG
MS2-3	GTGATTCCTGGCTGCGTGGGCTGATGCTCCACGCAATTCGGGAGG
MS2-4	CCTGTGGCGCGAAGGCTGATGCTCTTCGCGACAGGGAATCCCTGA
MS2-5	GCCCTGTTGGTGCTCGGAGGGCCCATGCGCTGATGCTGCATGGGG
MS2-6	GATGCTGCTTCGAGAGTCCATGGCCTGATGGTCCATGGACACTCC
MS2-7	TGCTCGTCGCATGGGTGGCGTGATCGTCCACCCAGTTTCGAAGCG
MS2-8	GCTCTGCGGGATCCGTGATCGTGATCCCGAACGACGAGCCCTGGT
MS2-9	GTGGGTTCGCTGGTGCTGAACCCATGGAGCATGCCGTGATCGTGC
MS2-10	TACGCTGATGCTGTACCAGATGGGCAAGCGGTGATCCTGCTTGCC
MS2-11	TGATCGTCTTTCGTTGTACCGTTCGCTGTTGCTGAACGGTGGGCT
MS2-12	GTGCATCCGCCGCGGGAAGGCTGTTGCTCTTCCCGTGGACGAAAG
hsACTB_1	GGGCACGAAGGCTCATCATTCAAAATAAAACAAAATAAAAAAGTA
hsACTB_2	AGGCGAAGATTAAAAAAATTTTGCATTACATAATTTACACGAAAG
hsACTB_3	GGTGGCTTTTAGGATGGCAAGGGACTTCCTGTAACAACGCATCTCA
hsACTB_4	AAAACAACAATGTGCAATCAAAGTCCTCGGCCACATTGTGAACTTTGGG
hsACTB_5	TGCTCGCTCCAACCGACTGCTGTCACCTTCACCGTTCCAGTTTTTAAATCCT
hsACTB_6	ATCTTGTTTTCTGCGCAAGTTAGGTTTTGTCAAGAAAGGGTGTAACGCA
hsACTB_7	GGGCCGGACTCGTCATACTCCTGCTTGCTGATCCACATCTGCTGGA
hsACTB_8	AGCCGCCGATCCACACGGAGTACTTGCGCTCAGGAGGAGCAATGAT
hsACTB_9	TGTTGGCGTACAGGTCTTTGCGGATGTCCACGTCACACTTCATGATGGA
hsACTB_10	TGGATGCCACAGGACTCCATGCCCAGGAAGGAAGGCTGGAAGAGTG
hsACTB_11	GTGGCCATCTCTTGCTCGAAGTCCAGGGCGACGTAGCACAGCTTC
hsACTB_12	GTGAAGCTGTAGCCGCGCTCGGTGAGGATCTTCATGAGGTAGTCAG
hsACTB_13	CAGTGGTACGGCCAGAGGCGTACAGGGATAGCACAGCCTGGATAGCAACGT
hsACTB_14	ACACGCAGCTCATTGTAGAAGGTGTGGTGCCAGATTTTCTCCATGTCGT
hsACTB_15	GCTCTGGGCCTCGTCGCCCACATAGGAATCCTTCTGACCCATGCCCACCAT
hsACTB_16	GGCGATATCATCATCCATGGTGAGCTGGCGGCGGGTGTGGACGGG
hs_TUBB2B_1	AAACTCAGGTTGATCTCTCATCTTAACTGTGATTGGTTCAATTTT
hs_TUBB2B_2	ATACCGAAAGAATAAATTCATTTGAGCTTTTACCTACGCCTTTGCTTTTTGT
hs_TUBB2B_3	GGAAGAATTCAATGCAATGTGTTCAGAAAGTTACATTTAAATCGTT
hs_TUBB2B_4	GAAAGAGAGGACACCATTCCGACACAAACGTTTATGTGATTTTAGCCATTAC
hs_TUBB2B_5	ATCTCAAATGTTACATTGATGTCATCAATATTACAAAAAAGGAAAAAAAAAG
hs_TUBB2B_6	CAGGCAACAGTGAAGAGCACCAGAGACCCAGCGCACACCTAAAGTAGA
hs_TUBB2B_7	CTTCCACTGCCAGGTTATCGTCCCGGGAAGCCCCCCACCCCCTCGCTTTCCTCC
hs_TUBB2B_8	GGGCATCTACGCCTCGTCCTCGCCCTCCTCCTCCTCGAACTCCCCT
hs_TUBB2B_9	CTGGCCAAACACGAAATTGTCTGGTCTGAAGATCTGGCCGAATGG
hs_TUBB2B_10	TGTTACCAGTGGCTTCATTGTAGTAAACATTGATTCTCTCCAGCTGCAAATCAC
hs_TUBB2B_11	CCGATCTGGTTGCCGCACTGGCCCGCCTGGATGTGCACGATCTCACGC
hs_TUBB2B_12	CGTCCTCCTGGTCCGGCGGCGTCTGGGTCTGTCCGTCCTCCCCTCA
